# ERH elicits cell lineage restriction in mammalian preimplantation development and differentiation from pluripotency via H3K9me3-heterochromatin

**DOI:** 10.1101/2024.06.06.597604

**Authors:** Andrew Katznelson, Blake Hernandez, Kylea Tapia, Holly Fahning, Adam Burton, Jingchao Zhang, Maria-Elena Torres-Padilla, Nicolas Plachta, Kenneth S. Zaret, Ryan L. McCarthy

**Affiliations:** Institute for Regenerative Medicine and Department of Cell and Developmental Biology, Perelman School of Medicine, University of Pennsylvania, Philadelphia, PA 19104, USA; Center for Developmental Biology and Regenerative Medicine, Seattle Children’s Research Institute, Seattle, WA 98101, USA; Institute of Epigenetics and Stem Cells (IES), Helmholtz Zentrum München D-81377 München, Germany; Faculty of Biology, Ludwig-Maximilians Universität, München, Germany; Department of Pediatrics, University of Washington School of Medicine, Seattle, WA 98195, USA

**Keywords:** ERH, H3K9me3, heterochromatin, embryo, pre-implantation, differentiation, pluripotency, naïve

## Abstract

Enhancer of Rudimentary Homolog (ERH) is an evolutionarily conserved protein originally characterized as promoting fission yeast heterochromatin^1^ and recently shown to maintain H3K9me3 heterochromatin in human fibroblasts^2^. Here, we find that ERH depletion in fibroblasts reverts the somatic cell H3K9me3 landscape of broad megabase size domains to an embryonic stem cell (ESC) state composed of mainly H3K9me3 peaks and enables activation of naïve and pluripotency genes and transposable elements during induced pluripotent stem cell (iPSC) reprogramming. Concordantly, we find that ERH represses totipotent and alternative lineage programs during mouse preimplantation development and is required for proper segregation of the inner cell mass and trophectoderm cell lineages. During human ESC differentiation into germ layer lineages, ERH silences naïve and pluripotency genes, transposable elements, and alternative lineage somatic genes. As in fission yeast, we find that mammalian ERH interacts with RNA-binding proteins to engage and repress its chromatin targets. Our findings reveal a conserved, fundamental role for ERH in cell fate specification via the initiation and maintenance of early developmental gene repression.
