## Supplementary Table 5 for "ERH elicits cell lineage restriction in mammalian preimplantation development and differentiation from pluripotency via H3K9me3-heterochromatin"

### Sheet: Sheet1
Supplemenary Table 5. Blastocyst Immunofluorescence quantification values
Mean normalized values per blastocyst
Antibody target
CDX2	siControl	siERH
	1	0.431476
	0.948807	0.373902
	0.794944	0.34015
	0.970866	0.337085
	0.829439	0.476543
	0.752325	0.465761
	0.578065	0.641391
	0.905222	0.78587
KRT8	siControl	siERH
	0.295798	0.208403
	0.383193	0.153782
	0.555462	0.216807
	0.865546	0.189916
	0.348739	0.259664
	0.685714	0.167227
	1	0.156303
	0.403361	0.366387
	0.521008	0.179832
H3K9me3	siControl	siERH
	0.675488	0.465186
	1	0.353603
	0.85323	0.463246
	0.602855	0.529337
	0.89164	0.42492
	0.8732	0.614149
	0.898111	0.515246
	0.818909	0.845199
		0.817596
