## Supplementary Table 7 for "ERH elicits cell lineage restriction in mammalian preimplantation development and differentiation from pluripotency via H3K9me3-heterochromatin"

### Sheet: Sheet1
Gene	siCTRL1	siCTRL2	siCTRL3	siERH1	siERH2	siERH3	group
Rhbdd1	4.01647	2.49598	3.49053	7.91661	6.22808	6.54562	1
Slc25a31	0.62708	4.00881	0.927096	10.7931	9.18842	10.8123	1
Hsdl1	48.7673	41.1655	38.4991	64.3442	65.7352	55.8542	1
9430015G10Rik	31.379	37.3915	36.5049	72.9632	56.6797	58.0432	1
Gtsf1	108.006	110.814	99.3392	97.3344	134.896	122.198	1
Slc9b1	4.92598	4.14855	4.77751	7.88513	6.81384	6.65615	1
Trim75	0	0.0388279	0	0.368213	0.908354	1.08347	1
Hpse	19.3851	16.8124	11.2142	30.3785	26.9299	30.5428	1
Asz1	2.03475	0.722896	0.410802	1.24718	0.805318	1.1489	1
Txnip	4.09397	4.65125	4.94593	13.2656	9.70579	12.6357	1
Mast4	0.351003	0.460815	0.269959	1.02402	1.24891	0.907268	1
Klhl9	7.00738	5.57943	4.01521	12.7904	10.3251	10.9662	1
Gadd45b	9.14492	12.2875	18.4406	29.7139	25.3238	33.0213	2
Slc16a6	3.36537	3.58255	4.36358	5.27006	7.63342	8.8554	2
Slc19a3	4.48774	4.74333	4.72815	8.92183	7.0358	8.37636	2
Cstf2t	24.9793	17.2061	26.077	52.686	50.7489	38.8822	2
Sycp1	1.70252	2.04713	3.04299	8.10184	7.35854	12.7404	2
Traf2	16.1385	12.5304	20.835	25.4684	27.1095	25.6571	2
Pou6f1	2.34818	3.30562	4.67277	8.47425	12.99	8.7081	2
Gm1995	2.2606	1.38861	0.657473	10.8109	3.51803	14.0051	2
Atxn3	3.43723	2.7584	3.45732	6.20698	4.56763	4.88955	2
Rpl10l	38.5862	46.7593	70.1555	107.072	91.5821	100.776	2
Gtf3c1	8.1384	9.59654	8.78625	14.7918	16.0361	14.865	2
Timm8a2	3.39931	3.78243	4.55878	7.64766	6.99632	7.45283	2
Guca1a	19.0224	16.5725	19.3802	46.5765	24.1684	41.0213	2
S1pr2	3.31487	2.17982	2.94948	4.95651	7.11951	5.30977	2
Gm2022	2.05757	0.960511	0.809631	2.07476	7.78741	9.81405	2
Gtf3c4	8.94053	7.10421	5.62889	12.3903	14.7578	11.4489	2
Tor1aip1	9.58797	7.03113	8.58988	15.1485	11.8084	13.1752	2
Bcl2l14	62.3968	44.408	49.7008	83.7323	70.6159	72.7824	2
Sp140	2.36053	2.10883	1.4092	6.83063	3.051	5.21065	2
D1Pas1	6.38501	2.93613	5.45123	20.4667	21.2102	17.968	2
Slc29a3	4.51193	4.45516	3.45901	6.45038	8.51696	7.62748	2
Spata5	35.7209	26.1185	29.9052	44.4636	45.3109	40.6441	2
Nags	0	0	0	0.305155	0.256053	1.45767	2
Nfe2l2	41.5575	29.3356	38.0067	65.1054	49.8432	47.6414	2
Trib3	54.7814	48.3518	46.5	63.7896	80.5331	76.7209	2
Ptprb	0	0	0	0.105476	0.156948	0.178695	3
Cntd1	0.593869	0.305465	0.403014	2.19328	2.23621	1.71583	3
Mgme1	34.2106	27.8501	23.2953	47.3614	47.8978	39.2937	3
Pask	7.22151	7.22253	9.91456	14.4761	16.4224	11.772	3
AI429214	0.337708	0.0992599	0	1.64728	3.48318	2.20324	3
Acad12	2.87045	2.04896	2.01421	4.38143	5.6393	5.86018	3
Ces2g	0	0	0	0.709483	0.454608	0.431335	3
Timp3	6.26567	4.23711	6.87131	9.88777	9.27846	10.1953	3
Tacr3	0	0.0516605	0	1.22477	0.201427	0.425915	3
Mgat3	0.569629	0.724443	0.587812	1.13127	1.41501	1.28029	3
Tsc1	7.07498	6.45921	7.10417	10.6974	9.13695	9.93151	3
Gpr160	10.6422	6.88156	11.3004	22.579	16.6032	13.8162	3
Lcor	5.63125	5.39918	4.56476	9.40349	9.71361	7.99276	3
Fat1	4.61933	3.62976	3.43183	5.56909	5.5887	5.68952	3
Fut10	0.0343548	0.0302929	0.0149876	0.54582	0.118114	0.307384	3
Hcfc2	1.98456	1.35815	2.01585	4.07441	3.97162	2.81587	3
Vpreb1	2.8714	3.29147	4.21733	11.0449	11.8465	13.6486	3
Azi2	16.1026	11.3149	11.4465	22.1799	19.8451	17.2219	3
Pigc	8.68382	7.20373	8.30788	13.9734	11.5887	11.1817	3
Cyp46a1	0	0	0	2.06629	0.80911	0.460613	3
Zkscan16	0	0	0	0.0610599	0.0860745	0.343006	3
Pmfbp1	0	0.0147378	0	0.25157	1.06718	0.504715	3
Ccdc71l	2.30873	1.14658	1.81374	5.76947	3.41484	4.92681	3
Maoa	18.7877	14.37	15.2288	32.5726	27.2273	23.1167	3
Inpp5d	25.5107	17.9203	16.2546	38.0405	29.3581	27.3856	3
Krt19	155.815	158.952	176.399	204.326	252.954	294.972	3
Rgs9bp	0	0	0	0.657576	0.838214	0.74852	3
Dnajb3	4.662	3.7284	5.13977	13.5989	10.437	9.82184	3
Slc12a4	23.0449	16.2964	25.4656	35.3205	34.8521	35.7898	3
Zbtb5	6.23492	5.32431	5.80618	10.5588	8.71352	7.61118	3
Pea15a	23.3817	21.7894	25.0293	38.4496	33.6454	35.0715	3
Tceanc2	6.34819	6.16637	5.83511	9.2825	10.3208	8.52372	3
Arsg	0	0.175141	0.0469364	0.830448	0.999938	0.374871	3
Dapp1	6.67863	5.46431	3.98754	9.61205	13.4048	9.19324	3
Trim52	1.1248	0.798959	0.381659	2.74329	3.22261	1.81711	3
Otud7b	6.30364	6.33927	4.84473	9.12639	8.69963	8.22998	3
Myo18a	35.1294	49.5852	42.5313	63.1637	64.8831	68.271	3
Vat1l	2.81764	3.0676	3.04378	6.75576	4.82949	6.97787	3
Morc4	5.22596	3.31491	4.77602	10.1908	7.04079	6.7689	3
Cyp17a1	0	0	0	1.55253	0.647156	0.602861	3
Celsr1	1.14702	1.35397	1.96661	3.86747	3.28021	2.24498	3
Sel1l3	1.47332	1.17341	1.54122	2.50372	3.19796	4.99653	3
Gm8909	1.21865	1.23809	0.624109	2.6362	2.52429	2.6963	3
Rassf6	0	0	0	0.717179	0.471794	0.345323	3
Elfn1	0	0.0171837	0	0.537755	0.325429	0.130773	3
Smcr8	3.6722	2.98525	3.42243	6.75779	4.69341	7.14537	3
Acsl5	23.0887	22.2386	22.1865	37.7084	36.0176	28.3171	3
Tmem185b	19.2471	22.0904	18.3912	33.9806	27.977	26.9297	3
Cacna2d4	0	0	0	0.199199	0.0835728	0.494797	3
Ranbp6	1.90302	2.05757	3.21541	11.6506	5.18519	4.40876	3
Dpep1	2.26954	2.12628	0.866342	6.32594	4.36586	4.65353	3
Zfp185	7.09648	5.26669	4.92765	8.55494	12.8671	10.0864	3
Gpc1	4.7859	5.44919	5.23888	7.33045	8.00271	10.1336	3
Zbtb24	7.5608	7.91134	7.80637	15.7215	10.6454	11.7822	3
Gm5617	39.7151	41.9312	43.3658	86.3743	94.1086	90.9792	4
Klk7	140.192	120.331	78.9453	190.97	150.835	271.263	4
Myh9	50.7189	43.2184	36.3514	77.7163	71.9059	62.132	4
Mapkapk3	18.1804	17.7817	19.6886	27.7847	24.9291	31.194	4
